# Intrabody-guided synapse proteomics defines pyramidal neuron input architecture and uncovers early remodeling in a mouse model of Alzheimer’s disease

**DOI:** 10.1101/2025.11.24.689247

**Authors:** Dan Dascenco, Gabriele Marcassa, Anastasia Mallopoulou, Jeroen Vandensteen, Lars Lefever, Elke Leysen, Blanca Lorente-Echeverría, Artemis Koumoundourou, Danie Daaboul, Bart Ghesquière, Pedro Magalhães, Joris de Wit

## Abstract

Across their proximal and distal dendritic domains, pyramidal neurons (PNs) integrate inputs that differ in morphology and function. Hippocampal CA1 PNs are among the earliest affected neurons in Alzheimer’s disease (AD), but the molecular composition of their inputs and selective vulnerability remain poorly defined. We develop an intrabody-guided proximity-labeling strategy that targets the biotin ligase TurboID to endogenous postsynaptic scaffolds for cell-autonomous mapping of postsynaptic proteomes. Targeting PSD95 or Homer1 enables selective labeling of excitatory postsynaptic proteins in mouse CA1 PNs and resolves subsynaptic organization by comparing the two probes. Mapping the proteomes of major CA1 inputs uncovers a proximal-distal molecular logic that underlies their distinct properties. Applying this approach in the *App^NL-G-F^* AD mouse model reveals an early signaling-driven phase of synaptic remodeling followed by a later translation-linked phase, with persistent downregulation of glutamatergic components. These results provide a molecular atlas of CA1 PN inputs and identify stage-specific mechanisms of synaptic vulnerability in early AD.
