## Supplementary material for "Intrabody-guided synapse proteomics defines pyramidal neuron input architecture and uncovers early remodeling in a mouse model of Alzheimer’s disease": Table S1

### Sheet: Sheet1
Legend:	Green = Full agreement	Light green = Partial agreement	Yellow = Uncertain	Orange = Disagreement
Protein	Main laminar localization -This Study	Significance	Laminar localization - Literature	Technique used	References
CSPs
Adgrb2	SLM	SLM>SO	Uniform/SLM?	IHC	Meyer et al. 2025
Adgrl1	SR/SLM	SR>SO; SLM>SO	SO/SR	IHC (KI)	Matus et al. 2024
Adgrl2	Uniform	ns	SO/SR	IHC (KI)	Sando et al. 2019
Adgrl3	SR/SLM	SR>SO; SLM>SO	SLM	IHC (KI)	Sando et al. 2019
Csmd3	SLM	SLM>SR>SO	SLM	IHC	Gutierrez et al. 2019
FLRT2	Uniform		Uniform	IHC	Blockus et al. 2021, Schroeder et al. 2018
Igsf11	SLM	SLM>SO; SLM>SR	SLM	IHC	Pelz et al. 2024
Igsf8	SO	SO>SR; SO>SLM	SO/SLM?	IHC	Apostolo et al. 2020
Islr2	SR	SR>SO; SR>SLM	SO/SR	IHC	Apostolo et al. 2020
Lrrc4	SR	SR>SLM	SO/SR	IHC	Nishimura-Akiyoshi et al. 2007
Lrrc4c	SLM	SLM>SO; SLM>SR	SLM	IHC	Nishimura-Akiyoshi et al. 2007
LRRTM1	Uniform		SO/SR	IHC	Schroeder et al. 2018
LRRTM2	Uniform		SLM	IHC	Linhoff et al. 2009
LRRTM4	SO/SLM	SO>SR; SLM>SR	SLM?	IHC	de Wit et al. 2013
Lsamp	SO	SO>SR; SO>SLM	SO>SR	IHC	Apostolo et al. 2020
Neo1	SR	SR>SLM	SLM?	IHC	Apostolo et al. 2020
Nlgn3	SLM	SLM>SO; SLM>SR	SLM	IHC	Uchigashima et al. 2020
Nptx1	SR	SR>SO>SLM	SR>SO	IHC	Cummings et al. 2017, Apostolo et al. 2020
Nrp2	SR	SR>SO>SLM	SO/SR	IHC	Apostolo et al. 2020
Nrxn1	SLM	SLM>SO; SLM>SR	SLM	IHC	Trotter et al. 2021 biorxiv
Ntng1	SLM	SLM>SO; SLM>SR	SLM	IHC	Nishimura-Akiyoshi et al. 2007
Ntrk3	SR	SR>SLM	SO/SR	IHC	Apostolo et al. 2020
Olfm1	SO/SR	SO>SLM; SR>SLM	SO/SR	IHC	Apostolo et al. 2020
PlxnA1	SR	SR>SO>SLM	SO/SR	IHC	Apostolo et al. 2020
PTPRD	SLM/SO	SLM>SO>SR	SLM	IHC (KI)	Park et al. 2020
PTPRS	SR	SR>SO; SR>SLM	SO/SR	IHC	Apostolo et al. 2020
Robo2	SR	SR>SO; SR>SLM	SO/SR	IHC	Apostolo et al. 2020, Blockus et al. 2021
Slitrk1	SLM	SLM>SO; SLM>SR	SLM	IHC	Schroeder et al. 2018
Tyro3	SO/SR	SO>SLM; SR>SLM	SO/SR	IHC	Miao et al. 2024
Glutamate receptors
Gria1	SR	SR>SO	SO/SR	IHC	Fei et al. 2013
			SR>SO>SLM	ImmunoGold EM (pan-GluA)	Nicholson et al. 2006
Gria2	SR	SR>SO; SR>SLM	SO/SR	IHC	Luscher et al. 2007
			SR>SO>SLM	ImmunoGold EM (pan-GluA)	Nicholson et al. 2006
Gria3	SR	SR>SO>SLM	SR>SO>SLM	ImmunoGold EM (pan-GluA)	Nicholson etal. 2006
Gria4	SO	SO>SR>SLM	SR>SO>SLM	ImmunoGold EM (pan-GluA)	Nicholson et al. 2006
Grik2	SLM	SLM>SO; SLM>SR	Low expression	IHC	Iida et al. 2021
Grik5	SLM	SLM>SO; SLM>SR	SLM	IHC	Iida et al. 2021
Grin1	SLM	SLM>SO	Uniform	ImmunoGold EM (pan-NR)	Nicholson et al. 2006
	SLM	SLM>SO	Uniform	IHC	Neuromab N308/48
Grin2a	Uniform		Uniform	ImmunoGold EM (pan-NR)	Nicholson et al. 2006
	Uniform		Uniform	IHC	Akashi et al. 2009
Grin2b	Uniform		Uniform	ImmunoGold EM (pan-NR)	Nicholson et al. 2006
	Uniform		Uniform	IHC	Akashi et al. 2009
Shisa6	SO/SR	SO>SLM; SR>SLM	SO/SR	IHC	Klaassen et al. 2016
Potassium channels
Kcna1	SO	SO>SLM	SO	IHC	Trimmer et al. 1996
Kcna4	SLM	SLM>SR	SLM	IHC	Trimmer et al. 1996
Kcnd2	SO/SR	SO>SLM; SR>SLM	SR	IHC	Trimmer et al. 2003
Kcnq3	SO	SO>SR>SLM	Uniform	IHC	Tzingounis et al. 2010
